# MarpolBase Expression: A Web-based, Comprehensive Platform for Visualization and Analysis of Transcriptomes in the Liverwort *Marchantia polymorpha*

**DOI:** 10.1101/2022.06.03.494633

**Authors:** Shogo Kawamura, Facundo Romani, Masaru Yagura, Takako Mochizuki, Mika Sakamoto, Shohei Yamaoka, Ryuichi Nishihama, Yasukazu Nakamura, Katsuyuki T. Yamato, John L. Bowman, Takayuki Kohchi, Yasuhiro Tanizawa

## Abstract

The liverwort *Marchantia polymorpha* is equipped with a wide range of molecular and genetic tools and resources that have led to its wide use to explore the evo-devo aspects of land plants. Although its diverse transcriptome data are rapidly accumulating, there is no extensive yet user-friendly tool to exploit such a compilation of data and to summarize results with the latest annotations. Here, we have developed a web-based suite of tools, MarpolBase Expression (MBEX, https://marchantia.info/mbex/), where users can visualize gene expression profiles, identify differentially expressed genes, perform co-expression and functional enrichment analyses, and summarize their comprehensive output in various portable formats. Using oil body biogenesis as an example, we demonstrated that the results generated by MBEX were consistent with the published experimental evidence and also revealed a novel transcriptional network in this process. MBEX should facilitate the exploration and discovery of the genetic and functional networks behind various biological processes in *M. polymorpha,* and promote our understanding of the evolution of land plants.
