## Supplementary Data for "MarpolBase Expression: A Web-based, Comprehensive Platform for Visualization and Analysis of Transcriptomes in the Liverwort *Marchantia polymorpha*"

sra_id	mapping_rate
DRR209031	80.87593460350931
DRR209029	85.49013129102845
DRR209030	83.49458841237153
DRR209032	69.22299814084128
SRR15806931	46.88727346464253
SRR15806933	47.20991287552771
SRR15806932	46.95014346000919
SRR7772781	93.0642362454473
SRR7772782	93.07103769059444
SRR7772779	93.0527373574274
SRR7772780	93.09131466778284
DRR209033	89.7803950503997
DRR209035	89.37499718396866
DRR209036	86.73973904652284
DRR209034	89.29398884220033
SRR6685779	93.86556114539538
DRR096279	92.9179639414806
DRR096280	92.63512966984959
DRR096278	88.02676783418549
SRR1553296	63.826169185397085
SRR1553294	84.7597760803677
SRR1553295	58.798430555614225
SRR15806954	46.23857048248576
SRR15806952	46.09226164423514
SRR15806953	45.92411309196658
SRR15806959	47.0076430023865
SRR15806957	47.19571951431713
SRR15806960	46.84457329631716
SRR15806964	47.29986830757756
SRR15806962	47.14845651115545
SRR15806963	46.95980287341793
SRR15806944	46.05522001979107
SRR15806942	44.716949708264636
SRR15806943	45.02276052847079
SRR15806955	47.264653248602954
SRR15806961	46.64645441621857
SRR15806956	46.54635555188778
SRR15806958	47.39937207764824
SRR15806970	47.42075658866771
SRR15806971	46.349871558371476
DRR284688	86.42263362681547
DRR284691	73.58335918510464
DRR284689	83.35558828847813
DRR284692	89.11876449017491
DRR284690	80.49552993051344
DRR284687	88.37554930582886
SRR15806949	46.769850241661
SRR15806951	46.39001336648482
SRR15806948	46.65930472424289
DRR094007	92.03410407108164
DRR094006	92.1592693308119
DRR094008	92.76575674787449
SRR15186088	77.92748868351046
SRR15186086	90.80415338038902
SRR15186089	77.92335270113425
SRR15186087	90.7958386607
SRR15186085	90.3883920669915
SRR15186084	90.37152132367285
SRR15806935	46.280262910810364
SRR15806938	46.454195548937925
SRR15806936	46.4883959380968
SRR9645188	91.72911839983843
SRR971245	90.42004179323804
SRR9645192	92.31558071378687
SRR9645185	91.62384567113665
SRR15186113	92.13264271642102
SRR15186110	90.6925068943087
SRR15186108	91.78246570372723
SRR15186111	90.71498922789478
SRR15186112	92.12701143904528
SRR15186109	91.78730367342777
SRR13729797	92.24186312908894
SRR13729795	91.81820759883028
SRR13729796	91.49574754767336
DRR093999	92.85337027257893
DRR093998	92.75276319405556
DRR093997	92.76701112812047
DRR130767	90.93676617975842
SRR15186102	91.05806010518198
SRR15186105	91.62012496652292
SRR15186107	86.24622789524688
SRR15186106	86.24507755393658
SRR15186103	91.0744142939947
SRR15186104	91.61354956855202
SRR15186101	92.47461377788305
SRR15186096	93.01726493645509
SRR15186098	92.82747910993835
SRR15186099	92.82341929566269
SRR15186097	93.00140799093994
SRR15186100	92.47013802667736
DRR096427	93.2604976256151
DRR096428	93.81436623875021
DRR096426	93.68120165666436
SRR8068336	90.24183444034011
SRR8068340	91.82275386402556
SRR8068335	91.59972091985873
DRR196723	93.38033187461285
DRR196722	93.3451473766613
DRR196721	92.90997534087471
DRR196724	91.510883614498
DRR196725	91.5665222274708
DRR196720	92.837285465274
SRR15186117	90.14419815933373
SRR15186116	90.13927700189177
SRR15186118	90.30420346579477
SRR15186119	90.30919779749044
SRR15186115	90.657517690329
SRR15186114	90.64974562544442
SRR7772765	92.37768138035128
SRR7772766	92.40374464132314
SRR7772763	92.33949312010952
SRR7772764	92.41726594904608
DRR284694	84.91942801949583
DRR284693	84.91291381087869
DRR284695	84.32551405386887
DRR284685	85.33084959015478
DRR284686	88.4392477719141
SRR15186079	92.21132133375627
SRR15186081	90.48241836028208
SRR15186078	92.20078809928108
SRR15186083	72.95999142711709
SRR15186082	72.97122000637145
SRR15186080	90.498714171796
SRR13729798	91.39018967759512
SRR13729800	92.04887533215364
SRR13729799	91.76819397430576
SRR11440500	89.1553683486365
SRR11440501	90.05696284090044
SRR11440499	89.10817291474466
SRR7772789	93.04755033856306
SRR7772788	93.03354338478887
SRR7772790	93.00826933187254
SRR7772787	93.00141640079785
SRR7977546	92.39966919037018
SRR7977545	92.54014232831686
SRR7977548	92.44710295677116
DRR093996	92.87130217328749
DRR093994	92.56177484665925
DRR093995	93.13156113546452
SRR9678058	30.915183043361797
SRR9678061	31.824825511400448
SRR9678057	28.557698202350558
SRR15186124	78.99165512110751
SRR15186121	91.5510497717443
SRR15186120	91.55654814815355
SRR15186125	78.96634171372244
SRR15186122	89.582129080465
SRR15186123	89.55267259249563
DRR093991	92.14561292264132
DRR093992	92.82973673111576
DRR093993	92.7953021362994
SRR6685777	92.70226341243212
SRR7772757	93.2269400186674
SRR7772756	93.273769780823
SRR7772758	93.27110754469759
SRR7772755	93.2034520130921
SRR8068338	92.18192032936076
SRR8068337	92.36595073592281
SRR8068339	91.6619404213255
SRR15806934	47.21069037920857
SRR15806937	47.47149990770854
SRR15806947	47.38970107161728
SRR971246	91.49118182160541
SRR7977556	92.46260544226921
SRR7977555	92.0752374716633
SRR7977553	92.06972936163832
SRR7772767	92.95481816284071
SRR7772770	92.9916328302548
SRR7772768	93.0036981643116
SRR7772769	92.98370377882395
SRR7772773	91.9349034156277
SRR7772771	91.86304520350485
SRR7772774	91.94948059603708
SRR7772772	91.95689599462332
SRR15806930	47.29318769360021
SRR15806969	47.68691496019765
SRR15806968	46.84631220648478
DRR196718	92.86258683004824
DRR196716	93.011793983036
DRR196717	93.07082518296114
DRR196715	92.8079256802454
DRR196714	92.73956759668091
DRR196719	92.95639544493989
SRR4450263	93.32769609826764
SRR4450268	93.44981817218049
SRR4450264	92.47803668279111
DRR050344	95.46148340257211
DRR050343	95.66077839920824
DRR050345	95.63219222200192
DRR196709	91.10883750785536
DRR196711	91.13162066138291
DRR196712	91.4924651733892
DRR196710	91.0520966415703
DRR196708	91.03082709821895
DRR196713	91.67017185601163
SRR15806939	46.343879805168676
SRR15806941	46.59046128570679
SRR15806940	46.072402901171124
DRR196703	92.09290634718336
DRR196702	92.03721708897642
DRR196704	93.59152468802179
DRR196705	93.631481043117
DRR196706	93.18463224201814
DRR196707	93.25740736918509
SRR12076878	91.45204260867122
SRR12076879	91.4980548414854
SRR12076877	92.35219079720595
SRR12076876	92.30798450532728
SRR12076925	93.65046673011663
SRR12076868	93.55047817355131
SRR12076869	93.57728407893015
SRR12076871	91.72453950714535
SRR12076924	92.75226489753422
SRR12076870	91.67851221166865
SRR12076923	93.7978134169765
SRR1553299	72.41273430625309
SRR1553297	78.79897469410825
SRR1553298	73.55210593451983
SRR12076919	93.85166293040646
SRR12076917	93.7622209829515
SRR12076918	92.03308855963509
SRR12076850	91.921413888551
SRR12076851	91.96059379887328
SRR12076848	93.6860366256542
SRR12076849	93.70647840022032
SRR10879455	87.24130191884761
SRR10879454	85.68805357762331
SRR10879456	86.19156003214825
SRR15806945	46.27380633207012
SRR15806950	46.743306995646066
SRR15806946	46.32574293352405
SRR15806967	46.71662545133989
SRR15806966	46.59719440610645
SRR15806965	46.754203624253165
SRR12076862	92.98390756434506
SRR12076863	93.02133226058665
SRR12076860	93.98194732733272
SRR12076861	94.00796183203829
SRR15186092	92.11377784310949
SRR15186094	92.31374905979344
SRR15186090	91.69552908201142
SRR15186095	92.31161618019837
SRR15186093	92.12452416682244
SRR15186091	91.68991139049429
SRR12076874	91.68765382332712
SRR12076872	92.07402644879595
SRR12076875	91.75610521525465
SRR12076873	92.12681540828869
SRR10879457	88.25230810662865
SRR10879459	88.50952205097259
SRR10879458	85.89476324940748
SRR1552617	77.84797870652213
SRR1553276	78.10976278262078
SRR12076865	94.0475607746368
SRR12076866	92.2565276960322
SRR12076867	92.31006230043585
SRR12076864	94.0258597429916
SRR12076852	92.38990156528898
SRR12076854	92.22568366932276
SRR12076855	92.27824869004385
SRR12076853	92.42233038031358
SRR12076858	93.21823109017308
SRR12076856	93.79515004149576
SRR12076859	93.26641765588981
SRR12076857	93.80797215693308
SRR11452627	89.29898565100655
ERR364416	79.46696327614178
SRR11452624	89.82819636076647
SRR11440503	89.66595830085909
SRR11440502	89.41510573424074
SRR11440504	90.33267678037292
SRR11452622	89.8979382884763
DRR127463	86.19373344293754
DRR127464	85.05428019437893
DRR127465	83.90551860064055
SRR12076920	93.69991510625
SRR12076922	93.6312648229316
SRR12076921	92.45206346965129
DRR127461	83.45165901379895
DRR127460	85.41245924279744
DRR127462	88.03580162189854
ERR4471745	3.900628397757192
ERR4471743	6.694172623661848
ERR4471744	5.099428891948303
SRR10350638	92.5342972227243
SRR10350630	91.79899541344338
SRR10350631	93.62915856903395
SRR10350639	92.62579898275473
SRR10350640	93.27476575933285
SRR10350636	92.59409800811821
SRR10350641	93.22072875107487
SRR10350637	93.56921886307265
SRR10350632	92.25216639522579
SRR10350634	92.4211998418683
SRR10350633	92.45567021277414
SRR10350635	92.40247695761656
SRR9645191	92.0695287589748
SRR9645189	91.51403990634235
SRR9645190	92.47809327964156
SRR9678056	28.198365048584474
SRR9678055	28.187516007085446
SRR9678053	31.80281230140408
SRR9678059	46.5265776116452
SRR9678054	35.66245666023653
SRR9678060	53.01583036193282
DRR096282	93.33297199736928
DRR096281	90.59631099329944
DRR096283	92.24886608763607
DRR172363	86.69088967677921
DRR172365	87.12142365798344
SRR11452626	89.50508125786153
SRR13377311	89.96484980422719
SRR13377310	90.30172463758957
SRR13377312	90.00177248002413
SRR9645196	91.74699351769104
SRR9645186	91.51470881719246
SRR9645195	91.39857651919948
DRR172360	87.2750214878108
DRR172359	87.83290805783747
DRR172361	87.10299019466818
SRR8769569	87.55872137851395
SRR8769567	90.04783259301634
SRR8769566	90.70788662542276
SRR11440507	92.88602469195105
SRR8769573	88.71600212639817
SRR8769575	93.23103562810873
SRR8769572	84.92922103224741
SRR8769571	90.56905330506628
SRR8769570	91.62129580111231
SRR8769568	86.25743293554719
DRR172362	93.92495112658482
DRR172364	92.31544999953348
DRR172356	93.60324240567664
DRR172358	94.08854755833084
DRR172357	94.0787612051785
SRR8769574	87.66158840153669
SRR8769576	92.3827927027548
SRR8769577	91.916897261898
SRR13377309	90.9705323075875
SRR13377307	90.68177048519287
SRR13377308	91.72182852556169
SRR13728993	78.24519710652227
SRR13728997	46.5678969661797
SRR13728998	46.59610438452223
SRR13728994	78.33952356264909
SRR13728996	85.47875076420894
SRR13728995	85.41701164511151
SRR5905097	84.6213482266667
SRR5905091	87.73148988448574
SRR5905092	87.34560212952812
SRR6685782	94.86640029953143
SRR6685783	94.69582495721588
SRR6685784	94.07640644315168
SRR7977551	92.49229281725285
SRR7977554	92.55824542335024
SRR7977552	91.97641528303836
SRR7977547	92.85864642753307
SRR7977549	92.47813678471191
SRR7977550	92.73627954691729
DRR130764	91.56305904720463
SRR7772776	92.71466213999442
SRR7772775	92.13544933357369
SRR7772777	92.19627058270912
SRR7772778	92.20574512376676
DRR130762	89.66063919200913
SRR11440508	93.1156136243555
DRR096430	93.95762984423388
DRR096429	91.43287335076191
DRR096431	93.82736929534235
SRR13377314	92.14953017413404
SRR13377315	92.05782154751293
SRR13377313	92.24239882030037
DRR096424	82.21969501600172
DRR096425	84.40893538510338
DRR096423	84.01439080393506
SRR6685781	93.02226228701493
DRR130768	70.73797001415595
SRR7772762	93.69927065650455
SRR7772759	93.61636055297664
SRR7772760	93.69809330336122
SRR7772761	93.64545260200606
DRR130766	89.30174714743393
DRR130765	86.92851599285872
DRR130763	76.02895952454072
DRR118954	93.8214256554986
DRR118952	93.56618544300855
DRR118953	93.27643279410822
DRR118946	94.37886071728418
DRR118947	94.5376170483764
DRR118948	94.23607164470431
DRR118944	94.36461041518947
DRR118945	94.40075761207676
DRR118943	94.3549691656918
DRR118950	94.31333127604016
DRR118949	94.06432528196292
DRR118951	94.1478894094186
SRR6685780	88.66433373688601
SRR6685778	93.15691738949104
SRR6685785	92.39776195353501
SRR5905100	86.66719675064756
SRR5905098	87.8513435520985
SRR5905099	86.95383452367025
SRR971249	90.72671565466581
SRR4450267	93.51139853138235
SRR4450258	93.93980597690664
SRR4450257	82.67340493318494
SRR4450254	93.44675897715986
SRR4450256	93.7744515735981
SRR4450255	93.93356473747549
SRR4450260	82.22075144104905
SRR4450262	91.28631892964512
SRR4450261	89.32964951879019
DRR050350	91.43529637910422
DRR050349	92.11137654799532
DRR050348	94.04271785333778
DRR050347	94.41537365978942
DRR050346	94.35930239753763
SRR4450266	93.45210173633188
SRR4450259	93.508505247068
SRR4450265	93.37777219358841
DRR050351	94.52884335769804
DRR050352	94.41431360707605
DRR050353	94.56484278933584
SRR3490071	83.91021606880638
SRR2179938	85.73562056542059
SRR971248	87.12886781640678
DRR096285	94.3152982383032
DRR096286	94.5592074935812
DRR096284	90.34917783133044
SRR896224	79.66592369066356
SRR971244	89.11797161677285
SRR896225	77.97332623716305
SRR896229	75.27114134433026
SRR896230	74.25467839894316
SRR896228	74.57070814679938
SRR896227	76.45407326336286
SRR896226	76.01890454845422
SRR971243	83.85145655616627
SRR896223	77.03459194117276
SRR9645187	91.9193150865119
SRR9645194	91.73042050750077
SRR9645193	92.54410379499063
SRR7772785	92.12520247806678
SRR7772786	92.15504304269702
SRR7772783	92.05518200804266
SRR7772784	92.1485649253078
DRR094002	92.81939041416936
DRR094001	92.9344432642816
DRR094000	93.07398453093342
SRR13377304	92.35463299170893
SRR13377306	92.86458518384569
SRR13377305	92.45418961530376
DRR094003	92.1801689453916
DRR094005	92.44247752588743
DRR094004	92.61015546370042
SRR11452625	90.02079010792373
SRR11440506	93.27825667920963
SRR11440505	93.26681622906764
SRR11452623	90.30151717782499
SRR3168960	89.89797786297636
